# ResPAN: a powerful batch correction model for scRNA-seq data through residual adversarial networks

**DOI:** 10.1101/2021.11.08.467781

**Authors:** Yuge Wang, Tianyu Liu, Hongyu Zhao

## Abstract

**Motivation:** With the advancement of technology, we can generate and access large-scale, high dimensional and diverse genomics data, especially through single-cell RNA sequencing (scRNA-seq). However, integrative downstream analysis from multiple scRNA-seq datasets remains challenging due to batch effects.

**Results:** In this paper, we propose a light-structured deep learning framework called ResPAN for scRNA-seq data integration. ResPAN is based on Wasserstein Generative Adversarial Network (WGAN) combined with random walk mutual nearest neighbor pairing and fully skip-connected autoencoders to reduce the differences among batches. We also discuss the limitations of existing methods and demonstrate the advantages of our model over seven other methods through extensive benchmarking studies on both simulated data under various scenarios and real datasets across different scales. Our model achieves leading performance on both batch correction and biological information conservation and maintains scalable to datasets with over half a million cells.

**Availability:** An open-source implementation of ResPAN and scripts to reproduce the results can be downloaded from: https://github.com/AprilYuge/ResPAN.
