## Supplementary Table S1 for "ResPAN: a powerful batch correction model for scRNA-seq data through residual adversarial networks"

### Sheet: Sheet1
Comparison of MNN pairs and rwMNN pairs
	MNN pairs		rwMNN pairs
	Number	Mismatch rate	Number	Mismatch rate
Mouse Brain	1400	0.48	70000	0.47
Mouse Retina	3665	0.02	183250	0.06
Lung	3846	0.29	192300	0.42
Human PBMC	2655	0.05	132750	0.13
Pancreas	2154	0.13	107700	0.19
Cell Lines	4270	0.02	213500	0.02
Mouse Cell Atlas	3502	0.14	175100	0.2
MHSP	1197	0.51	59850	0.63
PBMC 3&68k	4543	0.11	227150	0.25
