## Supplementary Table S3 for "ResPAN: a powerful batch correction model for scRNA-seq data through residual adversarial networks"

### Sheet: Sheet1
Dataset information
Dataset	Number of batches	Total cell number	Batch name	Batch cell number	Technologies used	Reference	Original source	Download link for annotated data
Cell Lines	3	8891	Batch1_Jurkat	3053	10X	Zheng et al.	https://support.10xgenomics.com/single-cell-gene-expression/datasets/1.1.0/jurkat	https://cloud.tsinghua.edu.cn/f/3499a2c1c22a4b8d9f50/?dl=1
			Batch2_293t	2676	10X		https://support.10xgenomics.com/single-cell-gene-expression/datasets/1.1.0/293t
			Batch3_Mix	3162	10X		https://support.10xgenomics.com/single-cell-gene-expression/datasets/1.1.0/jurkat:293t_50:50
Pancreas	5	11125	Batch1_celseq	700	CEL-seq	Grün et al.	https://github.com/satijalab/seurat-data	https://cloud.tsinghua.edu.cn/f/bb0b07fba6764cb4a0ca/?dl=1
			Batch2_celseq2	2285	CEL-seq2	Muraro et al.	data(panc8)
			Batch3_ﬂuidigmc1	638	Fluidgm C1	Lawlor et al.
			Batch4_indrop	5108	inDrop	Baron et al.
			Batch5_smartseq2	2394	Smart-seq2	Wang et al.
PBMC 3&68K	2	4638	Batch1_3k	2638	10X	10X-Genomics	https://support.10xgenomics.com/single-cell-gene-expression/datasets/1.1.0/pbmc3k	Same to the left
			Batch2_68k_r	2000	10X	Zheng et al.	https://www.10xgenomics.com/resources/datasets/fresh-68-k-pbm-cs-donor-a-1-standard-1-1-0
MHSP	2	4184	Batch1_marsseq	2264	Mars-seq	Paul et al.	https://www.ncbi.nlm.nih.gov/geo/query/acc.cgi?acc=GSE72857	https://github.com/JinmiaoChenLab/Batch-effect-removal-benchmarking/tree/master/Data/dataset10
			Batch2_smartseq2	1920	Smart-seq2	Nestorowa et al.	https://www.ncbi.nlm.nih.gov/geo/query/acc.cgi?acc=GSE81682
Mouse Cell Atlas	2	6954	Batch1_microwellseq	4239	microwell-seq	Han et al.	https://www.ncbi.nlm.nih.gov/geo/query/acc.cgi?acc=GSE108097	https://github.com/JinmiaoChenLab/Batch-effect-removal-benchmarking/tree/master/Data/dataset2
			Batch2_smartseq2	2715	Smart-seq2	the Tabula Muris Consortium	https://www.ncbi.nlm.nih.gov/geo/query/acc.cgi?acc=GSE109774
Human PBMC	2	15476	Batch1_3'	8098	10X	Zheng et al.	https://support.10xgenomics.com/singlecell-gene-expression/datasets/2.1.0/pbmc8k	https://github.com/JinmiaoChenLab/Batch-effect-removal-benchmarking/tree/master/Data/dataset5
			Batch2_5'	7378	10X		https://support.10xgenomics.com/single-cell-vdj/datasets/2.2.0/vdj_v1_hs_pbmc_5gex
Mouse Retina	2	70638	Batch1_Shekhar	26830	Drop-seq	Shekhar et al.	https://www.ncbi.nlm.nih.gov/geo/query/acc.cgi?acc=GSE81905	https://github.com/JinmiaoChenLab/Batch-effect-removal-benchmarking/tree/master/Data/dataset7
			Batch2_Macosko	43808	Drop-seq	Macosko et al.	https://www.ncbi.nlm.nih.gov/geo/query/acc.cgi?acc=GSE63473
Human Cell Atlas	2	656258	Batch1_CB	320642	10X	Regev A., et al.	https://s3.amazonaws.com/preview-ica-expression-data/ica_cord_blood_h5.h5	https://cloud.tsinghua.edu.cn/f/e8bf96a6ff9944299877/?dl=1
			Batch2_BM	335616	10X		https://s3.amazonaws.com/preview-ica-expression-data/ica_bone_marrow_h5.h5	https://cloud.tsinghua.edu.cn/f/9b4ce1e2180b464ebbb0/?dl=1
Mouse Brain	2	833206	Batch1_dropseq	691600	Drop-seq	Saunders et al.	http://dropviz.org/	https://github.com/JinmiaoChenLab/Batch-effect-removal-benchmarking/tree/master/Data/dataset8
			Batch2_splitseq	141606	SPLiT-seq	Rosenberg et al.	https://www.ncbi.nlm.nih.gov/geo/query/acc.cgi?acc=GSM3017261
CRC	2	54285	Batch1_10X		10X	Zhang et al.	https://www.ncbi.nlm.nih.gov/geo/query/acc.cgi?acc=GSE146771	https://cloud.tsinghua.edu.cn/f/1ba0c9f195264dcd991a/?dl=1
			Batch2_smartseq2		Smart-seq2			https://cloud.tsinghua.edu.cn/f/7c2adec2b6404d70b2c0/?dl=1
Lung	16	32281	A1	1845	10X	Vieira Braga et al.		https://doi.org/10.6084/m9.figshare.12420968
			A2	1454	10X
			A3	1226	10X
			A4	705	10X
			A5	2406	10X
			A6	2410	10X
			B1	2097	Drop-seq		https://www.ncbi.nlm.nih.gov/geo/query/acc.cgi?acc=GSE130148
			B2	3236	Drop-seq
			B3	1865	Drop-seq
			B4	2312	Drop-seq
			1	904	10X
			2	1988	10X
			3	462	10X
			4	3763	10X
			5	2379	10X
			6	3229	10X
