## Supplementary Table S4 for "ResPAN: a powerful batch correction model for scRNA-seq data through residual adversarial networks"

### Sheet: Sheet1
Cell type information (batch specific cell types are marked in red)
		Jurkat	293t
Cell Lines	Batch1_Jurkat	3053	0
	Batch2_293t	0	2676
	Batch3_Mix	1700	1462
		gamma	acinar	alpha	delta	beta	endothelial	activated_stellate	schwann	mast	macrophage	epsilon	quiescent_stellate	dutal
Pancreas	Batch1_celseq	18	229	213	50	161	5	19	1	1	1	1	1	0
	Batch2_celseq2	110	274	844	203	445	21	90	4	6	15	4	12	257
	Batch3_ﬂuidigmc1	18	21	241	25	258	14	16	5	3	1	1	1	34
	Batch4_indrop	266	0	0	608	2507	235	294	13	39	55	16	160	915
	Batch5_smartseq2	213	188	1008	127	308	21	55	2	7	7	8	6	444
		CD4 T cells	B cells	CD14+ Monocytes	NK cells	CD8 T cells	FCGR3A+ Monocytes	Dendritic cells	Megakaryocytes
PBMC 3&68K	Batch1_3k	1144	342	480	154	316	150	37	15
	Batch2_68k_r	1240	134	84	122	349	45	24	2
		GMP	MEP	CMP	Unsorted	LMPP	MPP	LTHSC
MHSP	Batch1_marsseq	1025	1019	220	0	0	0	0
	Batch2_smartseq2	123	362	328	136	280	368	323
		T-cell	NK	B-cell	Monocyte	Macrophage	Dendritic	Endothelial	Smooth-muscle	Neutrophil	Stromal	Epithelial
Mouse Cell Atlas	Batch1_microwellseq	969	36	325	386	425	202	432	97	311	701	355
	Batch2_smartseq2	452	49	781	94	44	18	702	66	143	331	35
		B cell	CD4 T cell	Monocyte_CD14	CD8 T cell	Monocyte_FCGR3A	NK cell	Megakaryocyte	Plasmacytoid dendritic cell	Hematopoietic stem cell
Human PBMC	Batch1_3'	1199	2267	1914	2076	206	303	49	67	17
	Batch2_5'	1172	2183	2176	1066	355	290	57	72	7
		bipolar	amacrine	muller	rods	cones	vascular_endothelium	ganglion	horizontal	pericytes	astrocytes	microglia	fibroblasts
Mouse Retina	Batch1_Shekhar	23494	252	2945	91	48	0	0	0	0	0	0	0
	Batch2_Macosko	6272	4416	1622	28443	1861	250	429	252	62	52	67	82
		Neuron	Endothelial	Oligodendrocyte	Astrocyte	Choroid_plexus	Mural	Microglia	Polydendrocyte	Macrophage	Mitotic	Ependymal	Neurogenesis	Vascular and leptomeningeal cells	Olfactory ensheathing cells
Mouse Brain	Batch1_dropseq	440642	46095	110867	56819	94	12748	5394	12625	1701	17	2083	2515	0	0
	Batch2_splitseq	120030	432	3852	10538	0	59	323	4651	40	0	416	0	1087	178
		CD4 T cell	ILC	CD8 T cell	B cell	Myeloid cell	Epithelial cell	Fibroblast	Malignant cell
CRC	Batch1_10X	11028	1846	8527	9791	12625	0	0	0
	Batch2_smartseq2	3413	953	2405	991	1709	869	138	269
		B cell	Basal 1	Basal 2	Ciliated	Dendritic cell	Endothelium	Fibroblast	Ionocytes	Lymphatic	Macrophage	Mast cell	Neutrophil_CD14_high	Neutrophils_IL1R2	Secretory	T/NK cell	Type 1	Type 2
Lung	1	9	0	0	0	17	157	5	0	0	101	0	6	438	2	142	0	27
	2	11	0	4	65	230	0	46	0	0	15	60	1227	1	3	209	0	117
	3	3	0	0	12	98	0	25	0	0	8	98	13	11	0	59	0	135
	4	4	0	2	8	150	48	212	0	76	1828	0	7	0	5	4	0	1419
	5	23	2	1	57	182	101	139	0	68	1105	50	88	15	2	190	0	356
	6	2	0	0	0	495	12	51	0	0	1533	19	281	6	0	8	0	822
	A1	5	530	355	488	32	36	5	3	0	1	0	1	0	388	1	0	0
	A2	3	485	353	346	29	8	7	21	0	1	2	1	1	197	0	0	0
	A3	1	260	200	487	5	26	3	9	1	1	0	1	0	232	0	0	0
	A4	1	218	157	195	20	9	5	10	0	0	0	0	0	90	0	0	0
	A5	26	13	1465	442	95	108	20	2	1	17	0	0	0	215	2	0	0
	A6	15	464	535	622	14	123	11	1	0	4	0	1	0	619	1	0	0
	B1	6	0	0	79	0	40	25	0	44	594	40	0	0	70	269	202	728
	B2	16	0	0	205	0	74	31	0	119	1283	89	0	0	544	189	82	604
	B3	16	0	0	134	0	159	123	0	22	883	159	0	0	67	184	85	33
	B4	1192	0	0	5	0	79	23	0	3	65	362	0	0	5	515	50	13
