## Supplementary Table S5 for "ResPAN: a powerful batch correction model for scRNA-seq data through residual adversarial networks"

### Sheet: Sheet1
Packages version
	Package	Version
Python packages	numpy	1.18.1
	pandas	1.3.5
	pytorch	1.10.2+cu113
	scanpy	1.8.2
	scib	1.0.0
	imap	1.0.0
	scvi-tools	0.15.0
	bbknn	1.5.1
	mnnpy	0.1.9.5
	harmonypy	0.0.6
	scipy	1.8.0
	scikit-learn	1.0.2
	rpy2	3.4.5
R packages	kBET	0.99.6
	lisi	1.0.0
	splatter	1.18.2
	rliger	1.0.0
	Seurat	4.1.0
	SeuratDisk	0.0.0.9019
